# MIC13 and SLP2 seed the assembly of MIC60-subcomplex to facilitate crista junction formation

**DOI:** 10.1101/2023.09.04.556207

**Authors:** Ritam Naha, Rebecca Strohm, Jennifer Urbach, Ilka Wittig, Andreas S. Reichert, Arun Kumar Kondadi, Ruchika Anand

## Abstract

The MICOS complex subunit MIC13 is essential for mitochondrial cristae organization. Mutations in *MIC13* cause severe mitochondrial hepato-encephalopathy displaying defective cristae morphology and loss of the MIC10-subcomplex. Here we identified stomatin-like protein 2 (SLP2) as an interacting partner of MIC13 and decipher a critical role of SLP2 as an auxiliary MICOS subunit, modulating cristae morphology. SLP2 provides a large interaction hub for MICOS subunits and loss of SLP2 leads to drastic alterations in cristae morphology. Double deletion of SLP2 and MIC13 showed reduced assembly of core MICOS subunit, MIC60 into MICOS and dispersion of MIC60-specific puncta, demonstrating a critical role of SLP2-MIC13 in MICOS assembly and crista junction (CJ) formation. We further identified that the mitochondrial i-AAA protease YME1L in coordination either with MIC13 or SLP2 differentially regulates MICOS assembly pathways thereby interlinking MIC13-specific or scaffolding-specific role of SLP2 with quality control and assembly of the MICOS complex. YME1L- depletion in *MIC13* KO could restore MIC10-subcomplex and reform the nascent CJ. Taken together, we propose ‘seeder’ model for MICOS assembly and CJ formation, where SLP2- MIC13 seed the assembly of MIC60 into MICOS complex and promote the formation of CJ by regulating the quality and stability of MIC10-subcomplex.
