## Supplementary Table 2 for "MIC13 and SLP2 seed the assembly of MIC60-subcomplex to facilitate crista junction formation"

### Sheet: Sheet1
Cell Type	Cell Line
Hek293 Flp-In™ T-REx™	Wild Type
	MIC10KO
	MIC13KO
	MIC13-SLP2DKO
	MIC19KO
	MIC25KO
	MIC26KO
	MIC26-SLP2DKO
	MIC27KO
	MIC60KO
	SLP2KO
Hek293 Flp-In™ T-REx™	MIC10KO+SLP2MYC
	MIC13KO+SLP2MYC
	MIC26KO+SLP2MYC
	MIC27KO+SLP2MYC
	MIC26-27DKO+SLP2MYC
	MIC19KO+SLP2MYC
	MIC25KO+SLP2MYC
	MIC60KO+SLP2MYC
	MIC13-SLP2DKO+SLP2MYC
	SLP2KO+EV
	SLP2KO+SLP2MYC
	MIC13KO+MIC13FLAG
	MIC13KO+EV
	MIC13-SLP2DKO+MIC13FLAG
	WT+SLP2MYC
	WT+pLIX403-EV
	MIC13KO+pLIX403-MIC13FLAG
	MIC13-SLP2DKO+pLIX403-MIC13FLAG
Hek293 Flp-In™ T-REx™	WT+ GIPZ Non-Silencing shRNA
	MIC13KO+GIPZ Non-Silencing shRNA
	SLP2KO+GIPZ Non-Silencing shRNA
	DKO+GIPZ Non-Silencing shRNA
	WT+ YME1L shRNA
	MIC13KO+YME1L shRNA
	SLP2KO+YME1L shRNA
	DKO+YME1L shRNA
