## Supplementary Table 3 for "MIC13 and SLP2 seed the assembly of MIC60-subcomplex to facilitate crista junction formation"

### Sheet: Sheet1
Primer Description	Primer Name	Sequence
Cloning SLP2HA in pMSCV	FP_Plasmid	TAACGAATTCTACCGGGTAGGG
	RP_Plasmid	ACCTCGAGAGATCTAATTCCGG
	FP_Insert	AATTAGATCTCTCGAGGTAAGCTTGGTACCATGCTGGCG
	RP_Insert	ACCCGGTAGAATTCGTTAGGCCGCTCTAGACTCGAGTTTAG
SLIM Primers to replace pMSCV-SLP2HA to pMSCV-SLP2MYC	SLP2_MYC_FPS3	TAACGAATTCTACCGGGTAGGGGAGGCGC
	SLP2_MYC_RPS3	AGAGCCTCCACCCCCACTCATCTTGACTCG
	SLP2_MYC_FPL3	GAACAAAAACTCATCTCAGAAGAGGATCTGTAACGAATTCTACCGGGTAGGGGAGGCGC
	SLP2_MYC_RPL3	CAGATCCTCTTCTGAGATGAGTTTTTGTTCAGAGCCTCCACCCCCACTCATCTTGACTCG
Cloning MIC13FLAG in pLIX403	FP_Tet_pLIX_VECTOR	CTTTCTTGTACAAAGTGG
	RP_Tet_pLIX_VECTOR	GCTTTTTTGTACAAACTT
	FP_Tet_MIC13_Insert	AAGTTTGTACAAAAAAGCCTCTCGAGGTATGGTGGCC
	RP_Tet_MIC13_Insert	CCACTTTGTACAAGAAAGGAATTCGTTATTTGTCATCGTCATC
